# Identifying and quantifying the contribution of maize plant traits to nitrogen uptake and use through plant modelling

**DOI:** 10.1101/2024.04.18.589717

**Authors:** Jie Lu, Tjeerd Jan Stomph, Guohua Mi, Lixing Yuan, Jochem Evers

## Abstract

Breeding for high nitrogen use efficient crops can contribute to maintaining or even increasing yield with less nitrogen. Nitrogen use is co-determined by N uptake and physiological use efficiency (PE, biomass per unit of N taken up), to which soil processes as well as plant architectural, physiological and developmental traits contribute. The relative contribution of these crop traits to N use is not well known but relevant to identify breeding targets in important crop species like maize. To quantify the contribution of component plant traits to maize N uptake and use, we used a functional-structural plant model. We evaluated the effect of varying both shoot and root traits on crop N uptake across a range of nitrogen levels. Root architectural traits were found to play a more important role in root N uptake than physiological traits. Phyllochron determined the structure of the shoot through changes in source: sink ratio over time which, in interaction with light and temperature, resulted in a significant effect on PE and N uptake. Photosynthesis traits were more relevant to biomass accumulation rather than yield, especially under high nitrogen conditions. The traits identified in this study are potential targets in maize breeding for improved crop N uptake and use.

**Highlight:** Our research provides insight into the relevance of a range of traits for maize N uptake and N use, and identifies several potential target traits based on underlying mechanisms to assist maize breeding.
