## Supplementary Table for "Identifying and quantifying the contribution of maize plant traits to nitrogen uptake and use through plant modelling"

### Sheet: plant related parameter
Supplementary Table 5: Description of plant related parameters in the model.
Parameter	Description	Example value	References	Architecture parameters in code document & lines
Shoot parameters
shoot architecture/development related parameters
LeafNum	Final number of vegetative phytomers	Differentiate among genotypes	Ma et al., 2014	modules_organs (Lines 505,519, 672, 678,857,)
Cobleaf	The leaf number where cob emerged	16	personal discussion with Chinese maize agronomists	rewrites (Line 75)
phyllotaxis	Angle between consecutive leaves along a stem for the lower phytomers	180	Pinon et al., 2013	rewrites (Line 56, 76)
maxIntwidth	Maximum internode width (m)	0.029	Yang et al., 2015	modules_organs (Line 641)
specificIntLength	Internode length per mg of biomass (mm/mg)	0.02	Indirect estimation	modules_organs (Line 668)
Lowrank	Number of Internode without enlongation	5	personal discussion with Chinese maize agronomists	modules_organs (Line 669)
maxWidth	Location on blade of maximum width (fraction distance from tip)	0.62	Default values from original model	modules_organs (Line 955)
shapeCoeff	Leaf shape coefficient (0 = rectangular, 1 = pinched)	0.75	Default values from original model	modules_organs (Line 955)
leafAngle	Angle between leaf blade base and stem (90 = horizontal)	29.1	Ma et al., 2014	modules_organs (Line 812)
leafCurve	Angle between tangent at blade base and tangent at blade tip (0 = flat blade, no curvature)	120	Default values from original model	modules_organs (Line 820)
lwRatio	Leaf blade length / width ratio	8.3	Chen et al., 2013	modules_organs (Lines 781, 782)
specificsheathlength	Sheath length per mg of biomass (mm/mg)	2.5	Default values from original model	modules_organs (Line 757)
L0	Coefficient for leaf life span (oCd)	195.5	Li et al. 2019, Lizaso et al., 2003	modules_organs (Line 860)
Lx	Coefficient for leaf life span (oCd)	683.3	Li et al. 2019, Lizaso et al., 2003	modules_organs (Line 860)
plastochron	Thermal time interval between successive leaf initiation at the apex (°Cd)	29	unpublished data	modules_organs (Lines 504, 521, 591, 598, 685, 847)
phyllochron	Thermal time interval between appearance of two leaves (oCd)	42	unpublished data	modules_organs (Lines 521, 591, 598, 685, 847)
tb	Base temperature for plant development (°C)	10	Chen et al., 2013	modules_organs (Lines 39, 42, 442); RootModel (Lines 141, 547)
C sink related parameters
wmax	Potential biomass of cob (mg)	300000	Estimation from Chen et al.,2013	modules_organs (Line 455)
wmaxInt	Potential biomass of an internode (mg)	8000	Estimation from Chen et al.,2013	modules_organs (Line 675)
wmaxLeaf	Potential biomass of a leaf (mg)	6000	Estimation from Chen et al.,2013	modules_organs (Line 838)
wmaxTassel	Potential biomass of tassel (mg)	4000	Estimation from Chen et al.,2013	modules_organs (Line 486)
te	Growth duration of cob (°Cd)	1002	Estimation from Chen et al., 2013	modules_organs (Line 456)
teInt	Growth duration of an internode (°Cd)	200	Default values from original model	modules_organs (Lines 641, 681)
teLeaf	Growth duration of a leaf (°Cd)	194	unpublished data	modules_organs (Line 839)
teTassel	Growth duration of Tassel (°Cd)	390	Estimation from Chen et al., 2013	modules_organs (Line 486)
sheathFraction	Fraction of leaf biomass partitioned to the sheath	0.05	Default values from original model	modules_organs (Lines 761, 775)
C source related parameter
seedMass	Endosperm mass of the seed the plant grows from initially (mg)	Differentiate among genotypes	Chen et al., 2013	modules_organs (Lines 352)
α	Initial light use efficiency (initial slope of light response curve)	0.0506	Chen et al., 2013	modules_organs (Line 294); photosynthesis (Line 28-34)
λ	Maximum photosynthesis under non-limiting leaf nitrogen (umol /(m2 s))	Differentiate among genotypes	Chen et al., 2013	modules_organs (Line 294); photosynthesis (Line 28-34)
N related parameters
LN0	Target nitrogen content of leaves at top of canopy (g/m2 of leaf)	3	Indirect estimation	modules_organs (Line 205)
kNkL	The ratio between nitrogen and light extinction coefficients	0.368	Hikosaka et al., 2016	modules_organs (Line 207)
ag	The intercept of the relation between f Ngrain and Nleaf. fNgrain represents the fraction of nitrogen allocated to the grains (g N/g DW)	Differentiate among genotypes	Chen et al., 2013	modules_base (Line 238)
bg	Nitrogen influx rate in response to leaf nitrogen concentration	Differentiate among genotypes	Chen et al., 2013	modules_base (Line 238)
fNstem	Stem structural N concentration(g N/ DW g)	Differentiate among genotypes	Chen et al., 2014	modules_base (Line 260)
fNroot	Root N concentration (g N/ DW g)	0.1	personal discussion with Chinese maize agronomists	modules_base (Line 248)
γ	The coefficient of demand of photosynthetic nitrogen controlled by age	0.02	Chen and Mi, 2018	modules_organs (Line 226)
Root Parameter
Root biomass related parameters
ar	Minimum value of rlratio. rlratio represent root to leaf ratio	0.192	Chen et al., 2014	modules_organs (Line 78)
br	Coefficients for the negative feedback between leaf N concentration and rlratio	46.1	Chen et al., 2014	modules_organs (Line 78)
cr	Coefficients for the negative feedback between leaf N concentration and rlratio	-362.6	Chen et al., 2014	modules_organs (Line 78)
Root architecture related parameters
initD	Initial root Diameter (m)	Differentiate among genotypes	Chen et al., 2014	RootModel (Lines 298, 315, 365, 552)
RTD	Root tissue density (g/cm3)	Differentiate among genotypes	Chen et al., 2014	RootModel (Lines 232, 275, 304, 320, 338, 364, 372, 416, 455)
RootNum	Maximum number of seminal roots	63	Shao et al., 2019	RootModel (Line 547)
EL	Root elongation rate (mm/(mm day))	54	Page et al., 2014	RootModel (Line 232)
ER	Rate of emergence of seminal roots (per °Cd)	0.056	Page et al., 2014	RootModel (Lines 547, 554, 561, 566)
IBD	Interbranch distance (m)	0.01	Default values from original model	RootModel (Lines 255, 272, 304, 321, 328)
Dfine	Fine root density (m fine roots/m first order lateral root)	8.12	Estimation from Chen et al., 2014	RootModel (Line 455)
RDM	Ratio between diameter of mother and daughter root	Differentiate among genotypes	Chen et al., 2014	RootModel (Line 266)
sdD	Standard deviation of RDM	0.047	Estimation from Chen et al., 2013	RootModel (Line 502)
angleAVG	Insertion angle of lateral roots (o)	60	Default values from original model	RootModel (Line 261)
angleVAR	Standard deviation of angleAVG	20	Default values from original model	RootModel (Line 261)
InitAngle	Initial root angle with vertical stem (o)	45	Shao et al., 2019	RootModel (Line 557)
MCP	Random root deviation from it original orientation based on mechanical constraints (radial degree/m)	5	Default values from original model	RootModel (Lines 305, 306)
Groot	Base rate of gravitropism	0.05	Default values from original model	RootModel (Line 256)
Root physiological related parameter
Imax	Maximum nitrogen influx rate under saturate soil condition for high affinity nitrogen transporter (umol/m2/day)	25000	York et al., 2016	SimpleSoilModule (Line 317)
Km	External nitrogen at half of Imax (umol/L)	50	York et al., 2016	SimpleSoilModule (Line 317)
K2	Linear parameter for low affinity nitrogen transporter(umol/g/day)	1.46	Pace and McClure, 1986	SimpleSoilModule (Line 318)
Note: since this model is a further development from an existing model (see De Vries et al. 2021) and this existing model includes multiple species, some parameter names are different in the code. We therefore provide notations of the name used in this manuscript behind the actual name of the parameters in the code

### Sheet: References
References
Lizaso, J. I., Batchelor, W. D., & Westgate, M. E. (2003). A leaf area model to simulate cultivar-specific expansion and senescence of maize leaves. Field crops research, 80(1), 1-17.
Li, Y, et al. "Establishment and application of spring maize leaf longevity model based on Gaussian function." Acta Agronomica Sinica 45.8 (2019): 1221-1229.
Pace, G. M., & McClure, P. R. (1986). Comparison of nitrate uptake kinetic parameters across maize inbred lines. Journal of Plant Nutrition, 9(8), 1095-1111.
York, L. M., Silberbush, M., & Lynch, J. P. (2016). Spatiotemporal variation of nitrate uptake kinetics within the maize (Zea mays L.) root system is associated with greater nitrate uptake and interactions with architectural phenes. Journal of Experimental Botany, 67(12), 3763-3775.
Shao, H., Shi, D., Shi, W., Ban, X., Chen, Y., Ren, W., ... & Mi, G. (2019). Genotypic difference in the plasticity of root system architecture of field-grown maize in response to plant density. Plant and Soil, 439, 201-217.
Chen, X., Chen, F., Chen, Y., Gao, Q., Yang, X., Yuan, L., ... & Mi, G. (2013). Modern maize hybrids in Northeast China exhibit increased yield potential and resource use efficiency despite adverse climate change. Global Change Biology, 19(3), 923-936.
Yang, H., Li, Y., Xu, S., Fan, X., Bi, W., Gao, J., & Wang, Z. (2015). Dynamic simulation of maize main organ morphogenesis. Chinese Journal of Eco-Agriculture, 23(2), 183-190.
Ma, D. L., Xie, R. Z., Niu, X. K., Li, S. K., Long, H. L., & Liu, Y. E. (2014). Changes in the morphological traits of maize genotypes in China between the 1950s and 2000s. European Journal of Agronomy, 58, 1-10.
Chen, X., Zhang, J., Chen, Y., Li, Q., Chen, F., Yuan, L., & Mi, G. (2014). Changes in root size and distribution in relation to nitrogen accumulation during maize breeding in China. Plant and Soil, 374, 121-130.
Pinon, V., Prasad, K., Grigg, S. P., Sanchez-Perez, G. F., & Scheres, B. (2013). Local auxin biosynthesis regulation by PLETHORA transcription factors controls phyllotaxis in Arabidopsis. Proceedings of the National Academy of Sciences, 110(3), 1107-1112.
De Vries, J., Evers, J. B., Kuyper, T. W., van Ruijven, J., and Mommer, L. (2021). Mycorrhizal associations change root functionality: a 3d modelling study on between plants for light and nutrients. New Phytologist, 231(3):1171–1182. competitive interactions
